# Spatial transcriptomics in the adult *Drosophila* brain and body

**DOI:** 10.1101/2023.10.06.561233

**Authors:** Jasper Janssens, Pierre Mangeol, Nikolai Hecker, Gabriele Partel, Katina Spanier, Joy Ismail, Gert Hulselmans, Stein Aerts, Frank Schnorrer

**Affiliations:** VIB-KU Leuven Center for Brain and Disease Research, KU Leuven, 3000 Leuven, Belgium; VIB Center for AI & Computational Biology, KU Leuven, 3000 Leuven, Belgium; Laboratory of Computational Biology, Department of Human Genetics, KU Leuven, 3000 Leuven, Belgium; Aix Marseille University, CNRS, IBDM, Turing Centre for Living Systems, 13288 Marseille, France

**Keywords:** spatial transcriptomics, *Drosophila*, brain, muscle, FISH, mRNA localization, single-cell atlas

## Abstract

Recently, we have achieved a significant milestone with the creation of the Fly Cell Atlas. This single-nuclei atlas encompasses the entire fly, covering the entire head and body, in addition to all major organs. This atlas catalogs many hundreds of cell types, of which we annotated 250. Thus, a large number of clusters remain to be fully characterized, in particular in the brain. Furthermore, by applying single-nuclei sequencing, all information about the spatial location of the cells in the body and of about possible subcellular localization of the mRNAs within these cells is lost. Spatial transcriptomics promises to tackle these issues. In a proof-of-concept study, we have here applied spatial transcriptomics using a selected gene panel to pinpoint the locations of 150 mRNA species in the adult fly. This enabled us to map unknown clusters identified in the Fly Cell Atlas to their spatial locations in the fly brain. Additionally, spatial transcriptomics discovered interesting principles of mRNA localization and transcriptional diversity within the large and crowded muscle cells that may spark future mechanistic investigations. Furthermore, we present a set of computational tools that will allow for easier integration of spatial transcriptomics and single-cell datasets.
