## Supplementary material for "Spatial transcriptomics in the adult *Drosophila* brain and body": Table S1

### Sheet: Table S1
gene	FCA top expressing cluster	FCA expression (logCPM)
acj6	sensory neuron	6.7004
Act79B	muscle cell	6.45429
Act88F	muscle cell	3.32536
AkhR	fat cell	6.2607
alphaTry	epithelial cell	5.91055
alrm	glial cell	4.48854
AstC-R2	neuron	4.74896
Awh	tracheolar cell	3.9072
betaTry	epithelial cell	5.89874
CCAP-R	tracheolar cell	6.00943
CG32121	muscle cell	5.54667
Cralbp	epithelial cell	3.07941
elav	neuron	6.34549
esg	somatic precursor cell	5.10111
exp	male reproductive system	4.33101
ey	neuron	4.3412
eyg	gland	4.76964
FASN2	oenocyte	10.0752
Gad1	neuron	5.67165
grh	epithelial cell	6.63513
Hand	cardial cell	5.77517
Hml	hemocyte	7.45622
hth	excretory system	9.42906
LanB1	hemocyte	5.61437
Mhc	muscle cell	9.04669
Mlp84B	muscle cell	6.61734
Mp20	muscle cell	7.10174
MsR1	tracheolar cell	6.11386
nAChRalpha1	neuron	6.53521
nAChRalpha7	neuron	7.6315
pain	somatic precursor cell	6.32601
Pdfr	fat cell	6.22063
Poxm	male reproductive system	5.02072
Proc	neuron	4.10455
repo	glial cell	5.30047
salm	oenocyte	6.9322
scro	neuron	6.60889
Sh	sensory neuron	9.0726
sls	muscle cell	10.0901
sns	neuron	5.37096
svp	fat cell	6.68903
Syt1	neuron	8.37885
tin	cardial cell	3.85767
tipE	sensory neuron	5.81529
TpnC4	muscle cell	4.45407
TpnC41C	muscle cell	6.49301
twit	sensory neuron	4.786
VAChT	neuron	6.05599
VGlut	neuron	5.40168
Wnt4	male reproductive system	5.3827
