## Supplementary material for "Spatial transcriptomics in the adult *Drosophila* brain and body": Table S2

### Sheet: Sheet1
gene	Pech et al. top expressing cluster	Pech et al. expression (logCPM)
ab	G-KC	7.05611
acj6	T2	7.62355
alrm	Astrocyte-like	8.70003
Amph	Astrocyte-like	7.20244
AstA	AstA_Nplp1	11.0081
AstC	122	9.7469
Awh	T1	5.75562
axo	Ensheathing_glia	7.59436
br	LPLC1	7.78187
bsh	147	6.79582
C15	OPN	4.58641
Cad99C	79	3.58745
Capa	101	10.1614
caup	69	6.75087
CG31676	Ensheathing_glia	6.93106
CG32204	G-KC	7.01802
CG43689	70	7.38438
CG7191	139	7.69221
CG8641	A_Bp-KC	7.33067
Cpr72Ec	79	8.08095
Crz	88	11.0712
ct	136	8.19822
danr	L4	5.26024
DAT	PAM	8.87262
dati	123	7.17855
DIP-alpha	Dm1	7.09463
DIP-beta	Clock_C	7.59194
DIP-eta	56	7.09889
DIP-zeta	128	8.31989
disco	LLPC1	7.11912
disco-r	LLPC1	6.76416
Dop1R2	A_Bp-KC	7.1011
drd	79	5.03002
dve	146	6.10261
Eaat1	T1	9.04444
Eaat2	Photoreceptors	5.95585
elav	148	6.87976
Ets96B	AstA_NPF	6.67985
ey	A_Bp-KC	6.06997
Fer1	48	7.32905
fkh	LC12p	6.99849
fru	146	7.84774
Gad1	Pm1	8.75441
grn	L4	7.69449
GstD1	Perineurial_glia	7.42881
GstD11	G-KC	6.50501
hbn	T1	7.25401
hth	Lawf1	8.40375
Ilp2	IPC	11.9957
Imp	AstA_NPF	7.67219
Indy	Perineurial_glia	6.0484
kn	75	7.13922
Lim1	122	7.70015
Lim3	104	6.80096
Lmpt	141	6.23822
lz	80	5.33491
Mef2	A_B-KC	7.117
mirr	15	6.85726
moody	Ensheathing_glia	4.93006
NetA	L3	6.66275
ninaC	Photoreceptors	7.84492
ninaE	Photoreceptors	10.4048
Oaz	OPN	5.12914
oc	T1	5.80578
opa	Lawf2	5.623
Optix	80	7.31353
otp	30	6.71347
para	L2	9.05978
Pdf	Pdf	12.8682
ple	PAM	8.8708
Poxn	Poxn	6.48675
pros	80	9.94003
repo	Astrocyte-like	5.63623
Rfx	146	6.36949
Rx	AstA_NPF	6.88338
scro	58	7.66416
sens	Chiasm_glia	0.354035
SerT	Serotonergic	7.12143
Six4	84	6.71732
sNPF	152	9.59168
sosie	T3	9.10951
Sp1	39	7.45057
Sytalpha	Dm9	7.24949
Tdc2	Tyraminergic	7.52829
tey	23	6.98472
TfAP-2	122	6.05056
Tk	141	9.22737
toy	LC10a	7.21365
trio	A_Bp-KC	6.8079
trol	Ensheathing_glia	6.93454
unpg	62	4.32062
VAChT	L5	7.58131
vg	20	6.8314
Vmat	Serotonergic	10.1585
vvl	TmY8p	8.2942
Wnt10	Tm9	6.26049
Wnt4	95	7.36377
wrapper	Cortex_glia	7.3393
wun2	Astrocyte-like	7.07262
zfh2	Astrocyte-like	6.63418
