## Supplementary material for "Spatial transcriptomics in the adult *Drosophila* brain and body": Table S3

### Sheet: Sheet1
Sample_ID	Slide	ROI	Genotype	Sex	Age (days)	AP-location (pred)	AP-location (man)	Comment
1	4	D2_3	DGRP-639	F	0-10	0.428292	Anterior	model prediction off due to head tissue
2	4	A2	DGRP-502	F	0-10	0.472407	Anterior	model prediction off due to head tissue
3	1	A8_1			0-10	0.145029		pilot samples, model prediction off due to head tissue
4	1	A8_2			0-10	0.303384		pilot samples, model prediction off due to head tissue
5	4	A1	DGRP-639	F	0-10	0.567009	Central
6	3	C2	DGRP-502	M	0-10	0.725376	Posterior
7	4	B1	DGRP-639	M	0-10	0.349611	Central
8	3	D2_2	DGRP-502	M	0-10	0.276302	Central	same animal as sample 12 ( D2_3)
9	4	D2_1	DGRP-639	F	0-10	0.519277	Central
10	3	B2_3	DGRP-502	M	0-10	0.599756	Central
11	3	B2_2	DGRP-502	M	0-10	0.703003	Posterior
12	3	D2_3	DGRP-502	M	0-10	0.610327	Central	same animal as sample 8 (D2_2)
13	3	A2	DGRP-502	M	0-10	0.550421	Central
