## Supplementary material for "Spatial transcriptomics in the adult *Drosophila* brain and body": Table S4

### Sheet: Sheet1
Name	Sequence	Target gene
Dmel_act88F_B1_o01	gaggagggcagcaaacggaaGTTCGATTCCTGTTGACAACTAGAT	Act88F
Dmel_act88F_B1_e01	AAGGAGAAAAATTGGATAGAGTCGCgaagagtcttcctttacgta	Act88F
Dmel_act88F_B1_o02	gaggagggcagcaaacggaaCACACATCTTGGCAGTTGTTTATCT	Act88F
Dmel_act88F_B1_e02	CGATAACTAATGCACCCGCATCATCgaagagtcttcctttacgta	Act88F
Dmel_act88F_B1_o03	gaggagggcagcaaacggaaGGACAGCACAGAGTTGGCATACAGA	Act88F
Dmel_act88F_B1_e03	AATACCAGGGTACATGGTGGTACCGgaagagtcttcctttacgta	Act88F
Dmel_act88F_B1_o04	gaggagggcagcaaacggaaGTGAACGATTCCGGGGCCGGACTCG	Act88F
Dmel_act88F_B1_e04	CGGGCGAAAGACTTAAAAGCATTTGgaagagtcttcctttacgta	Act88F
Dmel_act88F_B1_o05	gaggagggcagcaaacggaaGGTTGCTGCCTTTGAAGAGCTTTCG	Act88F
Dmel_act88F_B1_e05	CTCGATGGGTGCTTGTTGGTCGCTGgaagagtcttcctttacgta	Act88F
Dmel_act88F_B1_o06	gaggagggcagcaaacggaaCACTGTCCGAGCCGAGGTTGTTGGG	Act88F
Dmel_act88F_B1_e06	TGCGATGGGTTCGCTGCTTTTGTCTgaagagtcttcctttacgta	Act88F
Dmel_act88F_B1_o07	gaggagggcagcaaacggaaGCTGTGAATCTGAGTTGGATGATAA	Act88F
Dmel_act88F_B1_e07	ACAACCGGAGGTTGCCTCTGATTATgaagagtcttcctttacgta	Act88F
Dmel_act88F_B1_o08	gaggagggcagcaaacggaaATGAAATGGCCATGAAGGATGAGCA	Act88F
Dmel_act88F_B1_e08	AAGTAAAAATCCGCTATACCGCTGCgaagagtcttcctttacgta	Act88F
Dmel_act88F_B1_o09	gaggagggcagcaaacggaaAGCCACGACTCTTACGATTAGTTCT	Act88F
Dmel_act88F_B1_e09	ATTTGATTGCTACTCGACATGGAGCgaagagtcttcctttacgta	Act88F
Dmel_act88F_B1_o01wm	gaggagggcagcaaacggaaCGGCTTTGCACATGCCCGATCCGTT	Act88F
Dmel_act88F_B1_e01wm	CACGGGGAGCGTCATCACCGGCGAAgaagagtcttcctttacgta	Act88F
Dmel_act88F_B1_o02wm	gaggagggcagcaaacggaaGGACGACCCACAATTGAGGGGAAGA	Act88F
Dmel_act88F_B1_e02wm	ATACCCACCATCACACCCTGGTGTCgaagagtcttcctttacgta	Act88F
Dmel_act88F_B1_o03wm	gaggagggcagcaaacggaaTGCTCGATGGGGTACTTCAGCGTCA	Act88F
Dmel_act88F_B1_e03wm	ATGTCGTCCCAGTTCGTGATGATGCgaagagtcttcctttacgta	Act88F
Dmel_act88F_B1_o04wm	gaggagggcagcaaacggaaGTGGAGCCTCGGTCAATAATACTGG	Act88F
Dmel_act88F_B1_e04wm	TCTTCTCGCGATTGGCCTTGGGGTTgaagagtcttcctttacgta	Act88F
Dmel_act88F_B1_o05wm	gaggagggcagcaaacggaaACGACCGGAGGCGTACAGGGAGAGC	Act88F
Dmel_act88F_B1_e05wm	GCCGGAGTCCAGCACAATACCGGTGgaagagtcttcctttacgta	Act88F
Dmel_act88F_B1_o06wm	gaggagggcagcaaacggaaCGACCAGCCAGATCCAGACGCAGAA	Act88F
Dmel_act88F_B1_e06wm	ATCTTCATCAGGTAATCGGTCAGATgaagagtcttcctttacgta	Act88F
Dmel_act88F_B1_o07wm	gaggagggcagcaaacggaaTTCTCCAGCGAGGTGGAGGCGGCAG	Act88F
Dmel_act88F_B1_e07wm	ACCTGGCCGTCAGGCAACTCGTACGgaagagtcttcctttacgta	Act88F
Dmel_act88F_B1_o08wm	gaggagggcagcaaacggaaGCGGAAGCGCTCGTTGCCAATGGTG	Act88F
Dmel_act88F_B1_e08wm	CGAGGGCTGGAACAGAGCCTCGGGGgaagagtcttcctttacgta	Act88F
Dmel_act88F_B1_o09wm	gaggagggcagcaaacggaaGGATGCCGCACGACTCCATGCCCAG	Act88F
Dmel_act88F_B1_e09wm	TCATGATCGAGTTGTAGACGGTCTCgaagagtcttcctttacgta	Act88F
Dmel_act88F_B1_o10wm	gaggagggcagcaaacggaaTGATCTCCTTCTGCATACGATCGGC	Act88F
Dmel_act88F_B1_e10wm	TCTTGATGGTCGATGGGGCCAGGGCgaagagtcttcctttacgta	Act88F
Dmel_act88F_B1_o11wm	gaggagggcagcaaacggaaTTCCTCTCGGGTGGCGCAATGATCT	Act88F
Dmel_act88F_B1_e11wm	ATGGAGCCACCGATCCAGACGGAGTgaagagtcttcctttacgta	Act88F
Dmel_Mhc_B5_o01	ctcactcccaatctctataaGATCCTCATCCTCCTGATTTGCGAC	Mhc
Dmel_Mhc_B5_e01	CCAAAGACACGAACAGGTATGGGGTctaccctacaaatccaataa	Mhc
Dmel_Mhc_B5_o02	ctcactcccaatctctataaTATCTCTGTCTCAAGTTATGGAGCA	Mhc
Dmel_Mhc_B5_e02	GAGTAGGTGTAGATCAGCTTGTTGTctaccctacaaatccaataa	Mhc
Dmel_Mhc_B5_o03	ctcactcccaatctctataaCTCATCGGTCTTCTTGGAGGCACCA	Mhc
Dmel_Mhc_B5_e03	TTCCAGGGAGCCCTTGCTCTTGGCGctaccctacaaatccaataa	Mhc
Dmel_Mhc_B5_o04	ctcactcccaatctctataaGTTATCGGAGAGGAAGCACATCTCT	Mhc
Dmel_Mhc_B5_e04	CTGGGATACGTTATAGTAGTCGTAActaccctacaaatccaataa	Mhc
Dmel_Mhc_B5_o05	ctcactcccaatctctataaTGCGGGGCTTCAGCAAGTTCTTGTA	Mhc
Dmel_Mhc_B5_e05	GGGTGACGAACTCGTTGCCGACCTTctaccctacaaatccaataa	Mhc
Dmel_Mhc_B5_o06	ctcactcccaatctctataaTATTCCTCTTGCTCCATGACGAACA	Mhc
Dmel_Mhc_B5_e06	AAGTCCCAGTTAATACCCTCCTTCTctaccctacaaatccaataa	Mhc
Dmel_Mhc_B5_o07	ctcactcccaatctctataaGTTCTTCTCCAACCAACCGGTGATG	Mhc
Dmel_Mhc_B5_e07	GACAACGGTGTCGTTCAGAGGATCCctaccctacaaatccaataa	Mhc
Dmel_Mhc_B5_o08	ctcactcccaatctctataaTCAGCTGGTGCATGACCAAGTGGGC	Mhc
Dmel_Mhc_B5_e08	GGATACCTTCAAGCACACCGTTACActaccctacaaatccaataa	Mhc
Dmel_Mhc_B5_o09	ctcactcccaatctctataaCGGGCCCATGCCTGCATCCAGGACA	Mhc
Dmel_Mhc_B5_e09	TTGAAGCCCTTACGGGACAGGTAACctaccctacaaatccaataa	Mhc
Dmel_Mhc_B5_o10	ctcactcccaatctctataaGGAGTCCAGCAGAGCGGTCTTCTCA	Mhc
Dmel_Mhc_B5_e10	CTGCAGGGCACCCTTCTCGCCGGACctaccctacaaatccaataa	Mhc
Dmel_Mhc_B5_o11	ctcactcccaatctctataaGAGCTCATCCTGGTGGGCGATCTCG	Mhc
Dmel_Mhc_B5_e11	CTTCTTCTCCTTGTTCAACTTGTTGctaccctacaaatccaataa	Mhc
Dmel_Mhc_B5_o12	ctcactcccaatctctataaCCTTGTCCTTGCGCTGGATGGTCTG	Mhc
Dmel_Mhc_B5_e12	CGAGCTTGGCGGTGATGGAGGACAGctaccctacaaatccaataa	Mhc
Dmel_Mhc_B5_o13	ctcactcccaatctctataaATGTTGGCCTCCTCAAGATCGCGAC	Mhc
Dmel_Mhc_B5_e13	AGGTTAGCCAGGGTGGACTCGTGCTctaccctacaaatccaataa	Mhc
Dmel_Mhc_B5_o14	ctcactcccaatctctataaCAGCTTCTTCTTGCTGGCATCGAAG	Mhc
Dmel_Mhc_B5_e14	GCGGAGCAGATCGGAGTTCTCAATGctaccctacaaatccaataa	Mhc
Dmel_Mhc_B5_o15	ctcactcccaatctctataaCGGACTCGTACTTGCTGCGCCACAC	Mhc
Dmel_Mhc_B5_e15	CCAGCTCCTCAGAGCGGGCAACGCCctaccctacaaatccaataa	Mhc
Dmel_Mhc_B5_o16	ctcactcccaatctctataaCGGCACTCCTTCTGGGAGGCATCCA	Mhc
Dmel_Mhc_B5_e16	AGACGGAACAGCTCGGTGGAGTAGTctaccctacaaatccaataa	Mhc
Dmel_Mhc_B5_o17	ctcactcccaatctctataaGGTTCTTGCGGGTGTTCTCGAACTC	Mhc
Dmel_Mhc_B5_e17	CCTGCATGGAGTCGAGGGCACGCTGctaccctacaaatccaataa	Mhc
Dmel_Mhc_B5_o18	ctcactcccaatctctataaTCCTCCAGTTCGTTCTGGAGGGCGT	Mhc
Dmel_Mhc_B5_e18	TCGGCCTGTTCCAGCAGAGTGCGAGctaccctacaaatccaataa	Mhc
Dmel_Mhc_B5_o19	ctcactcccaatctctataaCTTCCTCAATTTCTCCTGGGTCTGG	Mhc
Dmel_Mhc_B5_e19	CAGCTCCTTGATCTGCTGCTCGAGGctaccctacaaatccaataa	Mhc
Dmel_Mhc_B5_o20	ctcactcccaatctctataaTCTGCCTCTTGTATGTCTTGATCTT	Mhc
Dmel_Mhc_B5_e20	GGGCGGCGATTTCCTCAGCCTCCTCctaccctacaaatccaataa	Mhc
Dmel_Sls_B5_o01	ctcactcccaatctctataaCAGCGAAGGGGGCACGTAGGCGCCT	Sls
Dmel_Sls_B5_e01	GATGTCGCCCTGGGCGTACACGTGTctaccctacaaatccaataa	Sls
Dmel_Sls_B5_o02	ctcactcccaatctctataaAGCCGGGGCTTGGGGTTGGAGCCGA	Sls
Dmel_Sls_B5_e02	AATCGCTGGCCATTATGGAACCAGGctaccctacaaatccaataa	Sls
Dmel_Sls_B5_o03	ctcactcccaatctctataaTTCCAATGGCATTGGCACTCATGGT	Sls
Dmel_Sls_B5_e03	TCTGCCAGGTGATACGTGGCTGCGGctaccctacaaatccaataa	Sls
Dmel_Sls_B5_o04	ctcactcccaatctctataaCAGAATAGCGCGAGATTCAGCCACT	Sls
Dmel_Sls_B5_e04	TTCAATGGAGGGGCGCTGCACAACGctaccctacaaatccaataa	Sls
Dmel_Sls_B5_o05	ctcactcccaatctctataaCCAACGGGTTCAAGTCTTGCCTCGA	Sls
Dmel_Sls_B5_e05	AGCCACTCGACGCGCATGGTTGAATctaccctacaaatccaataa	Sls
Dmel_Sls_B5_o06	ctcactcccaatctctataaGGTGCATGCTAGATGTGTCGATACT	Sls
Dmel_Sls_B5_e06	AGTTTTGAGTCTTCTCGTACAGACCctaccctacaaatccaataa	Sls
Dmel_Sls_B5_o07	ctcactcccaatctctataaGAATCGATGTCCTGTCTTAACAGGC	Sls
Dmel_Sls_B5_e07	CACATAATCGAATTCGTACGCTGGActaccctacaaatccaataa	Sls
Dmel_Sls_B5_o08	ctcactcccaatctctataaATTTCCTCACGTCGGGTATAGCGCG	Sls
Dmel_Sls_B5_e08	ACCGGAGCCTGCTTGGTACTTTCATctaccctacaaatccaataa	Sls
Dmel_Sls_B5_o09	ctcactcccaatctctataaCAGAGTCTTCGGGATTCACATACTT	Sls
Dmel_Sls_B5_e09	CGTTGACGGCCCGACAGGTGTAGGTctaccctacaaatccaataa	Sls
Dmel_Sls_B5_o10	ctcactcccaatctctataaCTCGTTGACCTTGGCATTACGCAGA	Sls
Dmel_Sls_B5_e10	TGTGGCCTCCAGGTGGACGGGAGCTctaccctacaaatccaataa	Sls
Dmel_Sls_B5_o11	ctcactcccaatctctataaAACACGCGCACATTGCAGGTGTTTA	Sls
Dmel_Sls_B5_e11	GTATCCAGGATCATGCTGCGTCGGTctaccctacaaatccaataa	Sls
Dmel_Sls_B5_o12	ctcactcccaatctctataaGCGGTACCACTCGACCTTCAGATTG	Sls
Dmel_Sls_B5_e12	GGAGCTATCTTCAATGATCTTTTCGctaccctacaaatccaataa	Sls
Dmel_Sls_B5_o13	ctcactcccaatctctataaGCAGCCTCCTTCAGTCGAATAGCCT	Sls
Dmel_Sls_B5_e13	ACAAACATCTCTGGTACACGATTCActaccctacaaatccaataa	Sls
Dmel_Sls_B5_o14	ctcactcccaatctctataaTCAGATCCAAAGCGCAGTAGCCAAA	Sls
Dmel_Sls_B5_e14	CACCGCTGTTCTCAGCATAAGAATTctaccctacaaatccaataa	Sls
Dmel_Sls_B5_o15	ctcactcccaatctctataaGCCAAGATCTGGCTGTTCTGGCTTA	Sls
Dmel_Sls_B5_e15	GAATTCAGTGGTGAAGCGTGGTGGGctaccctacaaatccaataa	Sls
Dmel_Sls_B5_o16	ctcactcccaatctctataaGAATCCGGCTGCAAGCTATCATAGA	Sls
Dmel_Sls_B5_e16	CACTCAAGCTCCCTAATCCTCTGCActaccctacaaatccaataa	Sls
Dmel_Sls_B5_o17	ctcactcccaatctctataaAACCGGCCTTCAATGGACGACCGTT	Sls
Dmel_Sls_B5_e17	CAAAGTCGCAGAAAGTGCGGAAACGctaccctacaaatccaataa	Sls
Dmel_Sls_B5_o18	ctcactcccaatctctataaCTCCTCAAGTTTCTGCAGACTCTCA	Sls
Dmel_Sls_B5_e18	CACAAGCTCCTCACGCTTATGCATGctaccctacaaatccaataa	Sls
Dmel_Sls_B5_o19	ctcactcccaatctctataaGGAAACAAAGCCCATGTCGAAAATA	Sls
Dmel_Sls_B5_e19	CTCTCCATAGACATACAGAATATCCctaccctacaaatccaataa	Sls
Dmel_Sls_B5_o20	ctcactcccaatctctataaTCGGGTACCACTTGCCATGAGGCTT	Sls
Dmel_Sls_B5_e20	CTGGGCTTGGCATCGGGATCAACCTctaccctacaaatccaataa	Sls
Dmel_TpnC4_B3_o01	gtccctgcctctatatctttCAGGGTACGCTACTTTCAATTATCA	TpnC4
Dmel_TpnC4_B3_e01	AGTGTCCCAGAAGAGGAGCTAAAGAccactcaactttaacccgtt	TpnC4
Dmel_TpnC4_B3_o02	gtccctgcctctatatctttTACTATACGATATTTTTGATAATCT	TpnC4
Dmel_TpnC4_B3_e02	TATAATATAAAAATACTATATTACTccactcaactttaacccgtt	TpnC4
Dmel_TpnC4_B3_o03	gtccctgcctctatatctttACCGCTAAGGTTTAGGAAAACCCTT	TpnC4
Dmel_TpnC4_B3_e03	GAGTTTTTTTTTGTTAAATCAAATTccactcaactttaacccgtt	TpnC4
Dmel_TpnC4_B3_o04	gtccctgcctctatatctttTTGTCGTATTCTCCATCGGCCATTT	TpnC4
Dmel_TpnC4_B3_e04	GCGTTCCTAAGGATTCTCAATTGTTccactcaactttaacccgtt	TpnC4
Dmel_TpnC4_B3_o05	gtccctgcctctatatctttCTGCACCGTCGTGGTCGAAAGCCTT	TpnC4
Dmel_TpnC4_B3_e05	TAGATACATCAGCATGTTCGATCGAccactcaactttaacccgtt	TpnC4
Dmel_TpnC4_B3_o06	gtccctgcctctatatctttTAATTTCTGACCCAAAATTTCAAGA	TpnC4
Dmel_TpnC4_B3_e06	AATAAGGGCCTTTACCGCAGGTGGTccactcaactttaacccgtt	TpnC4
Dmel_TpnC4_B3_o07	gtccctgcctctatatctttTTACCAGTTGTTCCTTTATCGACCT	TpnC4
Dmel_TpnC4_B3_e07	AGTTTGCAGAACTGGCTAAAATCCAccactcaactttaacccgtt	TpnC4
Dmel_TpnC4_B3_o08	gtccctgcctctatatctttCTTCCTCAACTTCAATAAAGCGAGC	TpnC4
Dmel_TpnC4_B3_e08	TTAACTCATTTTGAAGAGCTCCCACccactcaactttaacccgtt	TpnC4
Dmel_TpnC4_B3_o09	gtccctgcctctatatctttAAAGCTTATCGTCCAATTCGTGAAG	TpnC4
Dmel_TpnC4_B3_e09	CTATAATCATATCTAAGTCTTGGTTccactcaactttaacccgtt	TpnC4
Dmel_TpnC4_B3_o10	gtccctgcctctatatctttAAAAAGAGCAATGTGGGTCAACCTG	TpnC4
Dmel_TpnC4_B3_e10	ATATCTGAGCTTTTGCACAGCATGTccactcaactttaacccgtt	TpnC4
Dmel_TpnC4_B3_o11	gtccctgcctctatatctttTATGTATTTTTGATTTTGCATTGTC	TpnC4
Dmel_TpnC4_B3_e11	ACACAAAACTAATGGCTATTATTGTccactcaactttaacccgtt	TpnC4
Dmel_TpnC4_B3_o12	gtccctgcctctatatctttTTTCAATCAAATTTTATTTATAATA	TpnC4
Dmel_TpnC4_B3_e12	AGATAAGAGAAAAATGATGCTAATAccactcaactttaacccgtt	TpnC4
